# Exploring the extracellular regulation of the tumor angiogenic interaction network using a systems biology model

**DOI:** 10.1101/581884

**Authors:** Ding Li, Stacey D. Finley

**Affiliations:** Department of Biomedical Engineering, University of Southern California, Los Angeles, CA, USA; Department of Biomedical Engineering; Mork Family Department of Chemical Engineering and Materials Science; Department of Biological Sciences, University of Southern California, Los Angeles, CA, USA

## Abstract

Tumor angiogenesis is regulated by pro- and anti-angiogenic factors. Anti-angiogenic agents target the interconnected network of angiogenic factors to inhibit neovascularization, which subsequently impedes tumor growth. Due to the complexity of this network, optimizing anti-angiogenic cancer treatments requires detailed knowledge at a systems level. In this study, we constructed a tumor tissue-based model to better understand how the angiogenic network is regulated by opposing mediators at the extracellular level. We consider the network comprised of two pro-angiogenic factors: vascular endothelial growth factor (VEGF) and basic fibroblast growth factor (FGF2), and two anti-angiogenic factors: thrombospondin-1 (TSP1) and platelet factor 4 (PF4). The model’s prediction of angiogenic factors’ distribution in tumor tissue reveals the localization of different factors and indicates the angiogenic state of the tumor. We explored how the distributions are affected by the secretion of the pro- and anti-angiogenic factors, illustrating how the angiogenic network is regulated in the extracellular space. Interestingly, we identified a counterintuitive result that the secretion of the anti-angiogenic factor PF4 can enhance pro-angiogenic signaling by elevating the levels of the interstitial and sur-face-level pro-angiogenic species. This counterintuitive situation is pertinent to the clinical setting, such as the release of anti-angiogenic factors in platelet activation or the administration of exogenous PF4 for anti-angiogenic therapy. Our study provides mechanistic insights into this counterintuitive result and highlights the role of heparan sulfate proteoglycans in regulating the interactions between angiogenic factors. This work complements previous studies aimed at understanding formation of angiogenic complexes in tumor tissue and helps in the development of anti-cancer strategies targeting angiogenesis.
