## Supplementary File S1 for "Exploring the extracellular regulation of the tumor angiogenic interaction network using a systems biology model"

### Sheet: Model Reactions
No.	Reactions
VEGF_Receptor System
Ligand Binding to Cell Surface
1	R2 + V121 <-> V121:R2	Kon_V121_R2	Koff_V121_R2
2	R2 + V165 <-> V165:R2	Kon_V165_R2	Koff_V165_R2
3	N + V165 <-> V165:N	Kon_V165_N	Koff_V165_N
4	H + V165 <-> V165:H	Kon_V165_HSPG	Koff_V165_HSPG
5	N:H + V165 <-> V165:N:H	Kon_V165_NH	Koff_V165_NH
6	R1 + V121 <-> V121:R1	Kon_V121_R1	Koff_V121_R1
7	R1:N + V121 <-> V121:R1:N	Kon_V121_R1	Koff_V121_R1
8	R1:H + V121 <-> V121:R1:H	Kon_V121_R1	Koff_V121_R1
9	R1:N:H + V121 <-> V121:R1:N:H	Kon_V121_R1	Koff_V121_R1
10	R1 + V165 <-> R1:V165	Kon_V165_R1	Koff_V165_R1
11	R1:H + V165 <-> V165:R1:H	Kon_V165_R1	Koff_V165_R1
Coupling of Receptors
12	N + H <-> N:H	Kc_N_H	Kdiss_N_H
13	V165:N + H <-> V165:N:H	Kc_V165N_H	Kdiss_V165N_H
14	V165:H + N <-> V165:N:H	Kc_V165H_N	Kdiss_V165H_N
15	V165:R2 + N:H <-> R2:V165:N:H	Kc_V165R2_NH	Kdiss_R2_N
16	R2+V165:N:H <-> R2:V165:N:H	Kc_R2_V165NH	Kdiss_R2_N
17	R1 + N <-> R1:N	Kc_R1_N	Kdiss_R1_N
18	R1 + H <-> R1:H	Kc_R1_H	Kdiss_R1_H
19	R1 + N:H <-> R1:N:H	Kc_R1_N	Kdiss_R1_N
	R1 + N:H <-> R1:N:H	Kc_R1_H	Kdiss_R1_H
20	R1:N + H <-> R1:N:H	Kc_R1_H	Kdiss_R1_H
	R1:N + H <-> R1:N:H	Kc_N_H	Kdiss_N_H
21	R1:H + N <-> R1:N:H	Kc_R1_N	Kdiss_R1_N
	R1:H + N <-> R1:N:H	Kc_N_H	Kdiss_N_H
22	V121:R1 + N <-> V121:R1:N	Kc_R1_N	Kdiss_R1_N
23	V121:R1 + H <-> V121:R1:H	Kc_R1_H	Kdiss_R1_H
24	V121:R1 + N:H <-> V121:R1:N:H	Kc_R1_N	Kdiss_R1_N
	V121:R1 + N:H <-> V121:R1:N:H	Kc_R1_H	Kdiss_R1_H
25	V121:R1:N + H <-> V121:R1:N:H	Kc_R1_H	Kdiss_R1_H
	V121:R1:N + H <-> V121:R1:N:H	Kc_N_H	Kdiss_N_H
26	V121:R1:H + N <-> V121:R1:N:H	Kc_R1_N	Kdiss_R1_N
	V121:R1:H + N <-> V121:R1:N:H	Kc_N_H	Kdiss_N_H
27	V165:R1 + H <-> V165:R1:H	Kc_R1_H	Kdiss_R1_H
TSP1_Receptor System
Ligand Binding to Cell Surface
28	T + CD47 <-> T:CD47	Kon_TSP1_CD47	Koff_TSP1_CD47
29	T + LRP1 <-> T:LRP1	Kon_TSP1_LRP1	Koff_TSP1_LRP1
30	V:T + LRP1 <-> V:T:LRP1	Kon_TSP1_LRP1	Koff_TSP1_LRP1
31	T + H <-> T:H	Kon_TSP1_HSPG	Koff_TSP1_HSPG
32	T + CD36 <-> T:CD36	Kon_TSP1_CD36	Koff_TSP1_CD36
33	T + B1 <-> T: B1	Kon_TSP1_B1	Koff_TSP1_B1
34	T + CD36:B1 <-> T:CD36:B1	Kon_TSP1_CD36	Koff_TSP1_CD36
	T + CD36:B1 <-> T:CD36:B1	Kon_TSP1_B1	Koff_TSP1_B1
Coupling of Receptors
35	CD36 + B1 <-> CD36:B1	Kc_CD36_B1	Kdiss_CD36_B1
36	T:CD36 + B1 <-> T:CD36:B1	Kc_CD36_B1	Kdiss_CD36_B1
37	T:B1 + CD36 <-> T:CD36:B1	Kc_CD36_B1	Kdiss_CD36_B1
VEGF_TSP1_Receptor System
Ligand Binding to Cell Surface
38	V121+ R2:CD47 <-> V121:R2:CD47	Kon_V121_R2	Koff_V121_R2
	V165+ R2:CD47 <-> V165:R2:CD47	Kon_V165_R2	Koff_V165_R2
39	V121 + R2:CD36:B1 <-> V121:R2:CD36:B1	Kon_V121_R2	Koff_V121_R2
	V165 + R2:CD36:B1 <-> V165:R2:CD36:B1	Kon_V165_R2	Koff_V165_R2
40	V121 + R2:CD36:B1:T <-> V121:R2:CD36:B1:T	Kon_V121_R2	Koff_V121_R2
	V165 + R2:CD36:B1:T <-> V165:R2:CD36:B1:T	Kon_V165_R2	Koff_V165_R2
41	T + R2:CD36:B1 <-> R2:CD36:B1:T	Kon_TSP1_CD36	Koff_TSP1_CD36
	T + R2:CD36:B1 <-> R2:CD36:B1:T	Kon_TSP1_B1	Koff_TSP1_B1
42	T + V121:R2:CD36:B1 <-> V121:R2:CD36:B1:T	Kon_TSP1_CD36	Koff_TSP1_CD36
	T + V121:R2:CD36:B1 <-> V121:R2:CD36:B1:T	Kon_TSP1_B1	Koff_TSP1_B1
	T + V165:R2:CD36:B1 <-> V165:R2:CD36:B1:T	Kon_TSP1_CD36	Koff_TSP1_CD36
	T + V165:R2:CD36:B1 <-> V165:R2:CD36:B1:T	Kon_TSP1_B1	Koff_TSP1_B1
Coupling of Receptors
43	R2 + CD47 <-> R2:CD47	Kc_CD47_R2	Kdiss_CD47_R2
44	R2 + CD36:B1 <-> R2:CD36:B1	Kc_CD36_R2	Kdiss_CD36_R2
45	R2 + T:CD36:B1 <-> R2:CD36:B1:T	Kc_CD36_R2	Kdiss_CD36_R2
46	V121:R2 + CD36:B1 <-> V121:R2:CD36:B1	Kc_CD36_R2	Kdiss_CD36_R2
	V165:R2 + CD36:B1 <-> V165:R2:CD36:B1	Kc_CD36_R2	Kdiss_CD36_R2
47	V121:R2 + CD36:B1:T <-> V121:R2:CD36:B1:T	Kc_CD36_R2	Kdiss_CD36_R2
	V165:R2 + CD36:B1:T <-> V165:R2:CD36:B1:T	Kc_CD36_R2	Kdiss_CD36_R2
FGF2_Receptor System
Ligand Binding to Cell Surface
48	F + FR <-> F:FR	Kon_FGF2_FGFR1	Koff_FGF2_FGFR1
49	F + H <-> F:H	Kon_FGF2_HSPG	Koff_FGF2_HSPG
Coupling of Receptors
50	F:H + FR <-> F:FR:H	Kc_HSPG_FGFR1	Kdiss_HSPG_FGFR1
51	F:FR:H + F:FR:H <-> (F:FR:H)2	Kc_FGFR1_FGFR1	Kdiss_FGFR1_FGFR1
PF4_Receptor System
Ligand Binding to Cell Surface
52	PF4 + H <-> PF4:H	Kon_PF4_HSPG	Koff_PF4_HSPG
53	PF4+ CXCR3 <-> PF4:CXCR3	Kon_PF4_CXCR3	Koff_PF4_CXCR3
54	PF4 + LRP1 <-> PF4:LRP1	Kon_PF4_LRP1	Koff_PF4_LRP1
55	MMP9 + LRP1 <-> MMP9:LRP1	Kon_MMP9_LRP1	Koff_MMP9_LRP1
Reactions in the Interstitial Space
56	V165+GAG <-> V165:GAG	Kon_V165_GAG	Koff_V165_GAG
57	T+GAG <-> T:GAG	Kon_TSP1_GAG	Koff_TSP1_GAG
58	PF4+GAG <-> PF4:GAG	Kon_PF4_GAG	Koff_PF4_GAG
59	F +GAG <-> F:GAG	Kon_FGF2_GAG	Koff_FGF2_GAG
60	PF4 + V165 <-> PF4:V165	Kon_PF4_V165	Koff_PF4_V165
61	PF4 + F <-> PF4:F	Kon_PF4_FGF2	Koff_PF4_F
62	TSP1 + F <-> TSP1:F	Kon_TSP1_FGF2	Koff_TSP1_FGF2
63	TSP1 + V165 <-> TSP1:V165	Kon_TSP1_VEGF	Koff_TSP1_VEGF
	TSP1 + V121 <-> TSP1:V121	Kon_TSP1_VEGF	Koff_TSP1_VEGF
	TSP1 + V114 <-> TSP1:V114	Kon_TSP1_VEGF	Koff_TSP1_VEGF
64	V165:GAG + MMP3 <-> V114 + GAG + MMP3	Kp_mmp
	V165:GAG + MMP9 <-> V114 + GAG + MMP9	Kp_mmp
65	proMMP9 + MMP3 <-> proMMP9:MMP3	Kon_MMP3_proMMP9	Koff_MMP3_proMMP9
	proMMP9:MMP3 -> MMP9 + MMP3	Kcat_MMP3_proMMP9
	MMP3 + TSP1 <-> MMP3:TSP1	Kon_MMP3_TSP1	Koff_MMP3_TSP1
66	MMP3 + V165 -> MMP3 + V114	Kp_mmp
	MMP9 + V165 -> MMP3 + V114	Kp_mmp
67	T-> T_cleaved	k_TSP1cleave
